# Dicer-mediated RNA silencing is the key regulatory mechanism in the biocontrol fungus *Clonostachys rosea*-wheat interactions

**DOI:** 10.1101/2023.09.24.559174

**Authors:** Edoardo Piombo, Ramesh Raju Vetukuri, Dan Funck Jensen, Magnus Karlsson, Mukesh Dubey

## Abstract

The intricate molecular interplay between beneficial fungi and plants is vital to plant growth promotion and induced defense response. This study explored the role of DCL-mediated RNA silencing in the interaction between the biocontrol fungus *Clonostachys rosea* and wheat roots. We investigated the impact of DCL (Dicer-like) gene deletions in *C. rosea* on its root colonization ability. Our results revealed that the deletion of *dcl2* significantly enhanced *C. rosea* biomass on wheat roots, indicating a pivotal role of DCL2 in root colonization. Transcriptome sequencing of *C. rosea* and wheat during their interactions unveiled extensive gene expression changes. In wheat, genes related to stress responses were upregulated during *C. rosea* interactions, while genes associated with plant cell wall modification and metabolic processes were downregulated, suggesting complex regulatory responses and a trade-off between defense mechanisms and growth promotion. Deletion of *C. rosea dcl1* and *dcl2* altered the transcriptomic responses of wheat roots during interactions. Wheat genes associated with stress responses were downregulated during interactions with DCL deletion strains. In contrast, genes involved in metabolic processes and growth were upregulated, emphasizing the cross-kingdom regulatory role of *C. rosea* small RNAs (sRNAs). We identified 18 wheat miRNAs responsive to *C. rosea* interactions. Furthermore, we identified 24 endogenous and six cross-kingdom potential gene targets for seven and five differentially expressed miRNAs, supported by their inverse gene expression pattern. In *C. rosea*, we found a large transcriptional reprogramming of genes during interaction with wheat roots. The upregulated genes were associated with carbohydrate and polysaccharide catabolic processes, membrane transporters and effectors. Conversely, downregulated genes were mainly associated with transition metal ion transport and homeostasis processes. The deletion of *dcl1* and *dcl2* had significant effects on gene expression. A higher number of genes upregulated in WT during the interaction were restored in DCL deletion mutants, suggesting DCL-mediated gene expression regulation. Furthermore, we identified 21 differentially expressed micro-RNA-like RNAs (milRNAs) in *C. rosea*; nine were DCL-dependent. They had putative gene targets in *C. rosea*, including transcription factors, effectors, transporters, and enzymes involved in specialized metabolite production. Cross-kingdom RNA silencing was also observed, with seven DCL-dependent *C. rosea* milRNAs potentially targeting 29 genes in wheat. These findings provide valuable insights into the molecular mechanisms underlying the beneficial interaction between fungi and plant roots. In addition, the study shed light on the role of sRNA-mediated gene regulation in the *C. rosea*-wheat interaction, with potential implications for sustainable agriculture and biocontrol strategies.
