## Supplemental Table 1 for "Dicer-mediated RNA silencing is the key regulatory mechanism in the biocontrol fungus *Clonostachys rosea*-wheat interactions"

### Sheet: mRNA
Sample	C. rosea control 1	C. rosea control 2	C. rosea control 3	Wheat control 1	Wheat control 2	Wheat control 3	Cr-Wr 1	Cr-Wr 2	Cr-Wr 3	Δdcl1-Wr 1	Δdcl1-Wr 2	Δdcl1-Wr 3	Δdcl2-Wr 1	Δdcl2-Wr 2	Δdcl2-Wr 3	Average
Raw (Mb)	26.84	26.582	30.4905	29.044	28.4386	28.1395	26.0296	29.4222	30.4797	33.51	28.6681	26.5895	29.2631	26.6514	27.7306	28.5253
Cleaned (Mb)	26.8236	26.4987	30.1529	28.6585	28.2369	27.9742	25.6339	29.1386	30.2864	33.1845	28.4972	26.3984	29.226	26.4528	27.504	28.3111
Unique_CR	0.885713	0.822669	0.843949	0.00181586	0.0018836	0.00312655	0.0690572	0.0732362	0.0653218	0.142054	0.123839	0.119857	0.106285	0.109339	0.108268	0.231761
Assigned to CR genes	0.763777	0.705608	0.723666	NA	NA	NA	0.0578507	0.0623952	0.051941	0.120288	0.106593	0.101479	0.0918358	0.0954718	0.093941	0.247904
Unassigned_NoFeatures_CR	0.11366	0.108577	0.111406	NA	NA	NA	0.0105824	0.0102445	0.0127151	0.0206474	0.0163092	0.0172972	0.0135454	0.0129735	0.0134412	0.03845
Not mapped to CR	0.00827538	0.00848276	0.00887779	NA	NA	NA	0.000624135	0.000596528	0.000665579	0.00111911	0.000936865	0.00108158	0.000903989	0.00089397	0.000886272	0.00277866
Unique_wheat	0.0116104	0.00249888	0.00245579	0.86764	0.86393	0.831584	0.78868	0.737978	0.756216	0.668032	0.776527	0.666157	0.741753	0.737308	0.74162	0.612933
Assigned to wheat genes	NA	NA	NA	0.707793	0.703359	0.674214	0.609901	0.578521	0.52848	0.507605	0.614754	0.508775	0.581015	0.58884	0.591311	0.599547
Unassigned_wheat	NA	NA	NA	0.135729	0.134955	0.130919	0.119538	0.121992	0.104782	0.0932311	0.113082	0.0939561	0.100904	0.101047	0.107706	0.113153
Not mapped to wheat	NA	NA	NA	0.0241188	0.0256158	0.0264496	0.0592411	0.0374651	0.122955	0.067196	0.0486912	0.0634262	0.0598341	0.0474217	0.0426029	0.0520848
	Cr-Wr = Interaction between C. rosea WT and Wheat roots
	Δdcl1-Wr = Interaction between C. rosea Δdcl1 and Wheat roots
	Δdcl2-Wr = Interaction between C. rosea Δdcl2 and Wheat roots

### Sheet: sRNA
Sample	C. rosea control 1	C. rosea control 2	C. rosea control 3	Wheat control 1	Wheat control 2	Wheat control 3	Cr-Wr 1	Cr-Wr 2	Cr-Wr 3	Δdcl1-Wr 1	Δdcl1-Wr 2	Δdcl1-Wr 3	Δdcl2-Wr 1	Δdcl2-Wr 2	Δdcl2-Wr 3	Average
Raw (Mb)	11.6897	12.3194	11.6869	12.3627	14.5527	14.6743	17.5582	22.0837	17.4766	15.413	15.7058	15.3998	13.3677	14.8856	18.4535	15.1753
Cleaned (Mb)	9.35429	10.0359	9.56206	10.6798	12.7095	13.2497	15.0382	18.8097	15.0016	13.2881	13.5516	13.2761	11.5581	12.8663	15.7991	12.9853
18-32	0.387961	0.407683	0.399958	0.336116	0.335769	0.331524	0.303729	0.287336	0.313151	0.329386	0.317227	0.326773	0.358961	0.360085	0.353993	0.34331
18-32_Non structural	0.358533	0.380058	0.370152	0.304605	0.305675	0.300839	0.275556	0.261336	0.284804	0.294041	0.281314	0.291166	0.32471	0.326391	0.320723	0.311994
mapped wheat transcriptome +	NA	NA	NA	0.824963	0.847959	0.777513	0.942044	0.885379	0.864696	0.896588	0.92076	0.915379	0.968967	0.965125	0.944557	0.896161
mapped wheat transcriptome -	NA	NA	NA	0.252246	0.257449	0.259094	0.244017	0.19776	0.230045	0.211374	0.206405	0.209592	0.296698	0.302671	0.315663	0.248585
mapped CR transcriptome +	0.0457854	0.0488168	0.0473113	NA	NA	NA	0.0297045	0.0259087	0.0291957	0.0284461	0.0301087	0.0290702	0.042477	0.0437343	0.045673	0.037186
mapped CR transcriptome -	0.0575279	0.065301	0.0593903	NA	NA	NA	0.0189292	0.0175721	0.0182892	0.020274	0.0186689	0.0190113	0.0189034	0.018905	0.0194897	0.0293552
	Cr-Wr = Interaction between C. rosea WT and Wheat roots
	Δdcl1-Wr = Interaction between C. rosea Δdcl1 and Wheat roots
	Δdcl2-Wr = Interaction between C. rosea Δdcl2 and Wheat roots
