## Supplemental Table 3 for "Dicer-mediated RNA silencing is the key regulatory mechanism in the biocontrol fungus *Clonostachys rosea*-wheat interactions"

### Sheet: WheatGenes upregulated Cr-Wr
GO ID	GO Name	FDR
GO:0009415	response to water	3.76439e-08
GO:0001101	response to acid chemical	3.76439e-08
GO:1902074	response to salt	5.70293e-08
GO:0010035	response to inorganic substance	1.7638e-07
GO:1901700	response to oxygen-containing compound	1.93633e-07
GO:0009628	response to abiotic stimulus	9.04763e-07
GO:0016875	ligase activity, forming carbon-oxygen bonds	0.000851412
GO:0004812	aminoacyl-tRNA ligase activity	0.000851412
GO:0006418	tRNA aminoacylation for protein translation	0.000851412
GO:0043039	tRNA aminoacylation	0.000851412
GO:0043038	amino acid activation	0.000851412
GO:0010033	response to organic substance	0.0103385
GO:0140101	catalytic activity, acting on a tRNA	0.0110245
GO:0042221	response to chemical	0.0123939
GO:0006399	tRNA metabolic process	0.0232351
GO:0004816	asparagine-tRNA ligase activity	0.0436268
GO:0006421	asparaginyl-tRNA aminoacylation	0.0436268

### Sheet: WheatGenes downregulated Cr-Wr
GO ID	GO Name	FDR
GO:0071554	cell wall organization or biogenesis	3.02392e-19
GO:0006979	response to oxidative stress	2.78947e-18
GO:0016684	oxidoreductase activity, acting on peroxide as acceptor	4.13451e-18
GO:0004601	peroxidase activity	4.13451e-18
GO:0005576	extracellular region	6.22378e-18
GO:0016209	antioxidant activity	8.86435e-18
GO:0020037	heme binding	1.48461e-14
GO:0046906	tetrapyrrole binding	1.63782e-14
GO:0010410	hemicellulose metabolic process	4.24756e-14
GO:0010383	cell wall polysaccharide metabolic process	4.24756e-14
GO:0055114	obsolete oxidation-reduction process	7.23961e-13
GO:0042546	cell wall biogenesis	3.17671e-12
GO:0044036	cell wall macromolecule metabolic process	4.74616e-12
GO:0010411	xyloglucan metabolic process	1.0244e-11
GO:0016491	oxidoreductase activity	1.72916e-11
GO:0016762	xyloglucan:xyloglucosyl transferase activity	2.44829e-11
GO:0005976	polysaccharide metabolic process	5.07415e-11
GO:0006073	obsolete cellular glucan metabolic process	7.50351e-10
GO:0006950	response to stress	7.74425e-10
GO:0071840	cellular component organization or biogenesis	9.55934e-10
GO:0044042	glucan metabolic process	3.12007e-09
GO:0003824	catalytic activity	3.60758e-09
GO:0046527	glucosyltransferase activity	9.29561e-09
GO:0016758	hexosyltransferase activity	1.48714e-08
GO:0048046	apoplast	4.38926e-08
GO:0016757	glycosyltransferase activity	6.72378e-08
GO:0009664	plant-type cell wall organization	8.18662e-08
GO:0071669	plant-type cell wall organization or biogenesis	8.18662e-08
GO:0005618	cell wall	1.3e-07
GO:0003885	D-arabinono-1,4-lactone oxidase activity	1.33216e-07
GO:0030312	external encapsulating structure	1.86679e-07
GO:0004553	hydrolase activity, hydrolyzing O-glycosyl compounds	1.86679e-07
GO:0016899	oxidoreductase activity, acting on the CH-OH group of donors, oxygen as acceptor	2.68618e-07
GO:0005975	carbohydrate metabolic process	5.50523e-07
GO:0016798	hydrolase activity, acting on glycosyl bonds	7.41022e-07
GO:0110165	cellular anatomical entity	9.30893e-07
GO:0050896	response to stimulus	1.94178e-06
GO:0071555	cell wall organization	4.04389e-06
GO:0045229	external encapsulating structure organization	4.04389e-06
GO:0044085	cellular component biogenesis	1.51227e-05
GO:0071944	cell periphery	3.66185e-05
GO:0016020	membrane	0.00419345
GO:0016614	oxidoreductase activity, acting on CH-OH group of donors	0.00605977
GO:0008171	O-methyltransferase activity	0.0402089
GO:0016740	transferase activity	0.0402089
GO:0050660	flavin adenine dinucleotide binding	0.0402089

### Sheet: C.roseaGenes upregulated Cr-Wr
GO ID	GO Name	FDR
GO:0005975	carbohydrate metabolic process	6.68027e-35
GO:0004553	hydrolase activity, hydrolyzing O-glycosyl compounds	2.8688e-27
GO:0030247	polysaccharide binding	6.12655e-27
GO:0016798	hydrolase activity, acting on glycosyl bonds	6.12655e-27
GO:0005576	extracellular region	8.18414e-27
GO:0030248	cellulose binding	8.29384e-27
GO:0000272	polysaccharide catabolic process	1.64741e-25
GO:0005976	polysaccharide metabolic process	3.19151e-24
GO:0003824	catalytic activity	2.98129e-18
GO:0030246	carbohydrate binding	3.81751e-18
GO:0016052	carbohydrate catabolic process	5.03197e-16
GO:0055085	transmembrane transport	3.95657e-15
GO:0016787	hydrolase activity	1.9263e-14
GO:0022857	transmembrane transporter activity	2.69337e-13
GO:0005215	transporter activity	6.39875e-13
GO:0042254	ribosome biogenesis	2.37688e-09
GO:0016491	oxidoreductase activity	1.5231e-08
GO:0055114	obsolete oxidation-reduction process	1.5231e-08
GO:0006810	transport	8.73038e-08
GO:0051234	establishment of localization	2.05208e-07
GO:0051179	localization	2.69653e-07
GO:0008810	cellulase activity	3.40862e-07
GO:0022613	ribonucleoprotein complex biogenesis	5.79918e-07
GO:0044264	cellular polysaccharide metabolic process	5.79918e-07
GO:0016072	rRNA metabolic process	6.5013e-07
GO:0006364	rRNA processing	6.5013e-07
GO:0044347	cell wall polysaccharide catabolic process	6.5013e-07
GO:0071554	cell wall organization or biogenesis	2.56534e-06
GO:0045493	xylan catabolic process	3.80805e-06
GO:0045491	xylan metabolic process	3.80805e-06
GO:0010410	hemicellulose metabolic process	3.80805e-06
GO:0010383	cell wall polysaccharide metabolic process	5.01796e-06
GO:0009057	macromolecule catabolic process	9.87991e-06
GO:0016837	carbon-oxygen lyase activity, acting on polysaccharides	1.07478e-05
GO:0030684	preribosome	5.3543e-05
GO:0042273	ribosomal large subunit biogenesis	0.000101502
GO:0071555	cell wall organization	0.000125066
GO:0030570	pectate lyase activity	0.000208238
GO:0005730	nucleolus	0.000276535
GO:0045229	external encapsulating structure organization	0.000593568
GO:1901575	organic substance catabolic process	0.000667264
GO:0046373	L-arabinose metabolic process	0.000667264
GO:0020037	heme binding	0.000667264
GO:0016829	lyase activity	0.000667264
GO:0019566	arabinose metabolic process	0.000667264
GO:0046906	tetrapyrrole binding	0.000667264
GO:0016835	carbon-oxygen lyase activity	0.000752279
GO:0006099	tricarboxylic acid cycle	0.00266149
GO:0019321	pentose metabolic process	0.00351519
GO:0097599	xylanase activity	0.00464051
GO:0046556	alpha-L-arabinofuranosidase activity	0.00464051
GO:0031176	endo-1,4-beta-xylanase activity	0.00464051
GO:0034470	ncRNA processing	0.00581445
GO:0042545	cell wall modification	0.00812141
GO:0030599	pectinesterase activity	0.00812141
GO:0045330	aspartyl esterase activity	0.00812141
GO:0044262	cellular carbohydrate metabolic process	0.00823651
GO:0009056	catabolic process	0.00980005
GO:0010393	galacturonan metabolic process	0.0120136
GO:0045488	pectin metabolic process	0.0120136
GO:0045490	pectin catabolic process	0.0120136
GO:0044247	cellular polysaccharide catabolic process	0.0136947
GO:0004650	polygalacturonase activity	0.0141652
GO:0016998	cell wall macromolecule catabolic process	0.0154933
GO:0016705	oxidoreductase activity, acting on paired donors, with incorporation or reduction of molecular oxygen	0.0231599
GO:0000470	maturation of LSU-rRNA	0.0272906
GO:0000463	maturation of LSU-rRNA from tricistronic rRNA transcript (SSU-rRNA, 5.8S rRNA, LSU-rRNA)	0.0312352
GO:0030243	cellulose metabolic process	0.0339001
GO:0030245	cellulose catabolic process	0.0339001
GO:0051275	beta-glucan catabolic process	0.0339001
GO:0009251	glucan catabolic process	0.0359566
GO:0032040	small-subunit processome	0.0454197
GO:0003994	aconitate hydratase activity	0.0491991

### Sheet: C.roseaGenes downregulatedCr-Wr
GO ID	GO Name	FDR
GO:0046915	transition metal ion transmembrane transporter activity	4.50186e-06
GO:0035434	copper ion transmembrane transport	5.84011e-06
GO:0005375	copper ion transmembrane transporter activity	1.19833e-05
GO:0000041	transition metal ion transport	2.77092e-05
GO:0006825	copper ion transport	4.51427e-05
GO:0006878	cellular copper ion homeostasis	0.000306195
GO:0055070	copper ion homeostasis	0.000684551
GO:0016021	integral component of membrane	0.00414405
GO:0031224	intrinsic component of membrane	0.00430959

### Sheet: Wheat not upregulated mutants
Tag	GO Term	GO Name	GO Category	Adj. P-value	P-value	Nr Test	Nr Reference	Not Annot Test	Not Annot Ref
OVER	GO:0042221	response to chemical	BIOLOGICAL_PROCESS	0.000142486	3.46154e-07	8	504	128	106862
OVER	GO:0009415	response to water	BIOLOGICAL_PROCESS	1.53719e-10	9.3361e-14	8	68	128	107298
OVER	GO:0009628	response to abiotic stimulus	BIOLOGICAL_PROCESS	3.91602e-09	7.13516e-12	8	121	128	107245
OVER	GO:1901700	response to oxygen-containing compound	BIOLOGICAL_PROCESS	8.15403e-10	1.23808e-12	8	96	128	107270
OVER	GO:1902074	response to salt	BIOLOGICAL_PROCESS	2.34936e-10	2.14032e-13	8	76	128	107290
OVER	GO:0010033	response to organic substance	BIOLOGICAL_PROCESS	0.000113446	2.41155e-07	8	480	128	106886
OVER	GO:0010035	response to inorganic substance	BIOLOGICAL_PROCESS	7.39494e-10	8.98261e-13	8	92	128	107274
OVER	GO:0001101	response to acid chemical	BIOLOGICAL_PROCESS	1.53719e-10	9.3361e-14	8	68	128	107298
OVER	GO:0006950	response to stress	BIOLOGICAL_PROCESS	0.023492	6.42052e-05	11	2035	125	105331

### Sheet: Wheat not downregulated mutants
Tag	GO Term	GO Name	GO Category	Adj. P-value	P-value	Nr Test	Nr Reference	Not Annot Test	Not Annot Ref
OVER	GO:0044085	cellular component biogenesis	BIOLOGICAL_PROCESS	9.59962e-06	1.10776e-07	12	924	174	106392
OVER	GO:0009664	plant-type cell wall organization	BIOLOGICAL_PROCESS	6.47623e-08	4.91666e-10	8	152	178	107164
OVER	GO:0044036	cell wall macromolecule metabolic process	BIOLOGICAL_PROCESS	3.05617e-12	1.1137e-14	12	216	174	107100
OVER	GO:0044042	glucan metabolic process	BIOLOGICAL_PROCESS	2.15612e-09	1.24404e-11	11	304	175	107012
OVER	GO:0071669	plant-type cell wall organization or biogenesis	BIOLOGICAL_PROCESS	6.47623e-08	4.91666e-10	8	152	178	107164
OVER	GO:0050896	response to stimulus	BIOLOGICAL_PROCESS	9.06994e-07	9.64008e-09	23	3168	163	104148
OVER	GO:0005976	polysaccharide metabolic process	BIOLOGICAL_PROCESS	3.09395e-11	1.50329e-13	13	357	173	106959
OVER	GO:0005975	carbohydrate metabolic process	BIOLOGICAL_PROCESS	2.77747e-07	2.69903e-09	20	2212	166	105104
OVER	GO:0010411	xyloglucan metabolic process	BIOLOGICAL_PROCESS	6.60992e-12	2.81017e-14	10	115	176	107201
OVER	GO:0010410	hemicellulose metabolic process	BIOLOGICAL_PROCESS	2.5114e-14	7.62649e-17	12	139	174	107177
OVER	GO:0071554	cell wall organization or biogenesis	BIOLOGICAL_PROCESS	1.16011e-19	3.52295e-23	22	537	164	106779
OVER	GO:0071555	cell wall organization	BIOLOGICAL_PROCESS	3.03353e-06	3.40847e-08	8	267	178	107049
OVER	GO:0045229	external encapsulating structure organization	BIOLOGICAL_PROCESS	3.03353e-06	3.40847e-08	8	267	178	107049
OVER	GO:0010383	cell wall polysaccharide metabolic process	BIOLOGICAL_PROCESS	2.5114e-14	7.62649e-17	12	139	174	107177
OVER	GO:0042546	cell wall biogenesis	BIOLOGICAL_PROCESS	2.0586e-12	6.87658e-15	12	207	174	107109
OVER	GO:0071840	cellular component organization or biogenesis	BIOLOGICAL_PROCESS	4.61796e-10	2.52424e-12	20	1474	166	105842
OVER	GO:0006950	response to stress	BIOLOGICAL_PROCESS	3.5224e-10	1.81842e-12	23	2023	163	105293
OVER	GO:0006979	response to oxidative stress	BIOLOGICAL_PROCESS	1.03348e-18	6.27683e-22	23	714	163	106602
OVER	GO:0016020	membrane	CELLULAR_COMPONENT	0.00204967	2.48973e-05	27	6508	159	100808
OVER	GO:0030312	external encapsulating structure	CELLULAR_COMPONENT	1.37375e-07	1.2098e-09	9	256	177	107060
OVER	GO:0110165	cellular anatomical entity	CELLULAR_COMPONENT	5.66647e-07	5.85059e-09	52	13064	134	94252
OVER	GO:0048046	apoplast	CELLULAR_COMPONENT	3.38497e-08	2.26144e-10	9	210	177	107106
OVER	GO:0005576	extracellular region	CELLULAR_COMPONENT	4.25533e-17	7.75342e-20	21	673	165	106643
OVER	GO:0005618	cell wall	CELLULAR_COMPONENT	9.86216e-08	7.7867e-10	9	243	177	107073
OVER	GO:0071944	cell periphery	CELLULAR_COMPONENT	2.66325e-05	3.15417e-07	9	499	177	106817
OVER	GO:0016899	oxidoreductase activity, acting on the CH-OH group of donors, oxygen as acceptor	MOLECULAR_FUNCTION	2.19008e-07	2.06172e-09	6	60	180	107256
OVER	GO:0020037	heme binding	MOLECULAR_FUNCTION	4.22129e-15	8.97329e-18	31	2447	155	104869
OVER	GO:0016614	oxidoreductase activity, acting on CH-OH group of donors	MOLECULAR_FUNCTION	0.00481046	5.98934e-05	7	551	179	106765
OVER	GO:0016684	oxidoreductase activity, acting on peroxide as acceptor	MOLECULAR_FUNCTION	1.53587e-18	1.86562e-21	23	751	163	106565
OVER	GO:0004601	peroxidase activity	MOLECULAR_FUNCTION	1.53587e-18	1.86562e-21	23	751	163	106565
OVER	GO:0016757	glycosyltransferase activity	MOLECULAR_FUNCTION	1.79836e-07	1.63835e-09	19	1920	167	105396
OVER	GO:0016758	hexosyltransferase activity	MOLECULAR_FUNCTION	5.71606e-08	3.99239e-10	18	1554	168	105762
OVER	GO:0016762	xyloglucan:xyloglucosyl transferase activity	MOLECULAR_FUNCTION	1.68655e-11	7.68242e-14	10	128	176	107188
OVER	GO:0016798	hydrolase activity, acting on glycosyl bonds	MOLECULAR_FUNCTION	4.10092e-07	4.10964e-09	17	1592	169	105724
OVER	GO:0050660	flavin adenine dinucleotide binding	MOLECULAR_FUNCTION	0.0343395	0.000437977	6	547	180	106769
OVER	GO:0046527	glucosyltransferase activity	MOLECULAR_FUNCTION	6.70055e-09	4.06957e-11	11	341	175	106975
OVER	GO:0016491	oxidoreductase activity	MOLECULAR_FUNCTION	4.09693e-12	1.61737e-14	43	6411	143	100905
OVER	GO:0004553	hydrolase activity, hydrolyzing O-glycosyl compounds	MOLECULAR_FUNCTION	1.10135e-07	9.36462e-10	17	1439	169	105877
OVER	GO:0016209	antioxidant activity	MOLECULAR_FUNCTION	3.96337e-18	6.01788e-21	23	793	163	106523
OVER	GO:0046906	tetrapyrrole binding	MOLECULAR_FUNCTION	4.6641e-15	1.13309e-17	31	2468	155	104848
OVER	GO:0003824	catalytic activity	MOLECULAR_FUNCTION	2.59495e-08	1.65484e-10	89	27978	97	79338
OVER	GO:0003885	D-arabinono-1,4-lactone oxidase activity	MOLECULAR_FUNCTION	1.10135e-07	9.29046e-10	6	52	180	107264

### Sheet: C.rosea not upregulated mutants
Tag	GO Term	GO Name	GO Category	Adj. P-value	P-value	Nr Test	Nr Reference	Not Annot Test	Not Annot Ref
OVER	GO:0055085	transmembrane transport	BIOLOGICAL_PROCESS	0.0152159	8.327e-05	83	1386	702	18971
OVER	GO:0140098	catalytic activity, acting on RNA	MOLECULAR_FUNCTION	0.00179791	7.17994e-06	22	181	763	20176
OVER	GO:0003724	RNA helicase activity	MOLECULAR_FUNCTION	1.75755e-06	4.93913e-09	11	19	774	20338
OVER	GO:0022857	transmembrane transporter activity	MOLECULAR_FUNCTION	0.0321862	0.000199445	78	1319	707	19038
OVER	GO:0046906	tetrapyrrole binding	MOLECULAR_FUNCTION	0.004827	2.21324e-05	28	289	757	20068
OVER	GO:0043233	organelle lumen	CELLULAR_COMPONENT	1.0674e-08	2.05239e-11	42	307	743	20050
OVER	GO:0006364	rRNA processing	BIOLOGICAL_PROCESS	3.36772e-14	1.83539e-17	30	86	755	20271
OVER	GO:0016705	oxidoreductase activity, acting on paired donors, with incorporation or reduction of molecular oxygen	MOLECULAR_FUNCTION	0.0102187	5.44111e-05	31	356	754	20001
OVER	GO:0008186	ATP-dependent activity, acting on RNA	MOLECULAR_FUNCTION	2.50144e-06	7.39962e-09	11	20	774	20337
OVER	GO:0034470	ncRNA processing	BIOLOGICAL_PROCESS	1.0674e-08	1.71217e-11	31	170	754	20187
OVER	GO:0020037	heme binding	MOLECULAR_FUNCTION	0.0041946	1.86123e-05	28	286	757	20071
OVER	GO:0032040	small-subunit processome	CELLULAR_COMPONENT	8.78218e-07	2.07832e-09	11	17	774	20340
OVER	GO:0034660	ncRNA metabolic process	BIOLOGICAL_PROCESS	1.33747e-08	2.76949e-11	36	233	749	20124
OVER	GO:0022613	ribonucleoprotein complex biogenesis	BIOLOGICAL_PROCESS	1.36849e-13	1.01205e-16	37	154	748	20203
OVER	GO:0110165	cellular anatomical entity	CELLULAR_COMPONENT	0.00628613	3.06822e-05	302	6416	483	13941
OVER	GO:0044085	cellular component biogenesis	BIOLOGICAL_PROCESS	0.000136256	4.63523e-07	37	367	748	19990
OVER	GO:0030687	preribosome, large subunit precursor	CELLULAR_COMPONENT	0.000218591	8.08278e-07	7	9	778	20348
OVER	GO:0030686	90S preribosome	CELLULAR_COMPONENT	0.0182828	0.000105462	5	9	780	20348
OVER	GO:0030684	preribosome	CELLULAR_COMPONENT	9.6226e-12	8.53951e-15	19	32	766	20325
OVER	GO:0031974	membrane-enclosed lumen	CELLULAR_COMPONENT	1.0674e-08	2.05239e-11	42	307	743	20050
OVER	GO:0031981	nuclear lumen	CELLULAR_COMPONENT	2.06733e-11	2.14041e-14	39	209	746	20148
OVER	GO:0004386	helicase activity	MOLECULAR_FUNCTION	0.00225876	9.35442e-06	14	80	771	20277
OVER	GO:0030490	maturation of SSU-rRNA	BIOLOGICAL_PROCESS	6.45122e-05	2.00378e-07	10	23	775	20334
OVER	GO:0005506	iron ion binding	MOLECULAR_FUNCTION	0.0100329	5.19376e-05	27	288	758	20069
OVER	GO:0000967	rRNA 5'-end processing	BIOLOGICAL_PROCESS	0.0476309	0.000331113	4	6	781	20351
OVER	GO:0070013	intracellular organelle lumen	CELLULAR_COMPONENT	1.0674e-08	2.05239e-11	42	307	743	20050
OVER	GO:0004497	monooxygenase activity	MOLECULAR_FUNCTION	0.0080556	4.05103e-05	32	367	753	19990
OVER	GO:0016491	oxidoreductase activity	MOLECULAR_FUNCTION	0.0321862	0.000204704	121	2262	664	18095
OVER	GO:0005730	nucleolus	CELLULAR_COMPONENT	2.63772e-20	3.90138e-24	38	90	747	20267
OVER	GO:0051920	peroxiredoxin activity	MOLECULAR_FUNCTION	0.0182828	0.000105462	5	9	780	20348
OVER	GO:0005215	transporter activity	MOLECULAR_FUNCTION	0.0424669	0.000288933	78	1336	707	19021
OVER	GO:0140640	catalytic activity, acting on a nucleic acid	MOLECULAR_FUNCTION	0.0353286	0.000235141	27	318	758	20039
OVER	GO:0006396	RNA processing	BIOLOGICAL_PROCESS	0.000206641	7.33527e-07	33	312	752	20045
OVER	GO:1990904	ribonucleoprotein complex	CELLULAR_COMPONENT	0.0333682	0.000217157	20	200	765	20157
OVER	GO:0016072	rRNA metabolic process	BIOLOGICAL_PROCESS	3.36772e-14	1.99244e-17	32	102	753	20255
OVER	GO:0000480	endonucleolytic cleavage in 5'-ETS of tricistronic rRNA transcript (SSU-rRNA, 5.8S rRNA, LSU-rRNA)	BIOLOGICAL_PROCESS	0.0198024	0.000117157	4	4	781	20353
OVER	GO:0000479	endonucleolytic cleavage of tricistronic rRNA transcript (SSU-rRNA, 5.8S rRNA, LSU-rRNA)	BIOLOGICAL_PROCESS	0.00348714	1.49574e-05	6	10	779	20347
OVER	GO:0000447	endonucleolytic cleavage in ITS1 to separate SSU-rRNA from 5.8S rRNA and LSU-rRNA from tricistronic rRNA transcript (SSU-rRNA, 5.8S rRNA, LSU-rRNA)	BIOLOGICAL_PROCESS	0.00564383	2.67124e-05	5	6	780	20351
OVER	GO:0000470	maturation of LSU-rRNA	BIOLOGICAL_PROCESS	1.38047e-06	3.47107e-09	10	13	775	20344
OVER	GO:0000472	endonucleolytic cleavage to generate mature 5'-end of SSU-rRNA from (SSU-rRNA, 5.8S rRNA, LSU-rRNA)	BIOLOGICAL_PROCESS	0.0321862	0.00020468	4	5	781	20352
OVER	GO:0000466	maturation of 5.8S rRNA from tricistronic rRNA transcript (SSU-rRNA, 5.8S rRNA, LSU-rRNA)	BIOLOGICAL_PROCESS	1.15543e-09	1.53806e-12	13	13	772	20344
OVER	GO:0000460	maturation of 5.8S rRNA	BIOLOGICAL_PROCESS	1.15543e-09	1.53806e-12	13	13	772	20344
OVER	GO:0000462	maturation of SSU-rRNA from tricistronic rRNA transcript (SSU-rRNA, 5.8S rRNA, LSU-rRNA)	BIOLOGICAL_PROCESS	6.96871e-05	2.26759e-07	9	17	776	20340
OVER	GO:0000463	maturation of LSU-rRNA from tricistronic rRNA transcript (SSU-rRNA, 5.8S rRNA, LSU-rRNA)	BIOLOGICAL_PROCESS	1.73231e-06	4.61197e-09	9	9	776	20348
OVER	GO:0042274	ribosomal small subunit biogenesis	BIOLOGICAL_PROCESS	0.000292406	1.12447e-06	10	29	775	20328
OVER	GO:0042273	ribosomal large subunit biogenesis	BIOLOGICAL_PROCESS	7.2184e-08	1.60148e-10	13	22	772	20335
OVER	GO:0042254	ribosome biogenesis	BIOLOGICAL_PROCESS	1.28818e-16	3.81063e-20	37	116	748	20241
