## Supplemental Table 4 for "Dicer-mediated RNA silencing is the key regulatory mechanism in the biocontrol fungus *Clonostachys rosea*-wheat interactions"

### Sheet: Upregulated in Cr-Wr
Wheat genes upregulated during Cr-Wr	Expression Log2Fc	Gene family	Characterized/putative function
TraesCS3D01G158600.1	3.6589	LEA	Tolerance to salt and oxidative stress
TraesCS1D01G242300.1	3.70185	LEA	Tolerance to salt and oxidative stress
TraesCS3A01G150800.1	3.27782	LEA	Tolerance to salt and oxidative stress
TraesCS1D01G369700.1	1.81921	LEA	Tolerance to salt and oxidative stress
TraesCS7B01G244300.2	2.50729	LEA	Tolerance to salt and oxidative stress
TraesCS1A01G242400.1	3.10423	LEA	Tolerance to salt and oxidative stress
TraesCS7A01G333100.1	2.06473	LEA	Tolerance to salt and oxidative stress
TraesCS2B01G322100.1	2.58447	LEA	Tolerance to salt and oxidative stress
TraesCS2D01G303800.1	3.26538	LEA	Tolerance to salt and oxidative stress
TraesCS5A01G258900.1	1.98355	LEA	Tolerance to salt and oxidative stress
TraesCS5B01G257700.1	2.02967	LEA	Tolerance to salt and oxidative stress
TraesCS5D01G266700.1	2.37102	LEA	Tolerance to salt and oxidative stress
TraesCS3D01G027500.2	1.73534	H-type thioredoxin	Respone to oxidative stress
TraesCS3D01G027500.1	1.73534	H-type thioredoxin	Respone to oxidative stress
TraesCS6B01G383500.1	2.98955	Dehydrin	Response to dehydration and cold
TraesCS6B01G383600.1	3.60756	Dehydrin	Response to dehydration and cold
TraesCS5B01G426800.1	3.70309	Dehydrin	Response to dehydration and cold
TraesCS5A01G424700.1	2.75928	Dehydrin	Response to dehydration and cold
TraesCS4A01G250900.1	4.96243	Dehydrin	Response to dehydration and cold
TraesCS6D01G333200.1	4.32794	Dehydrin	Response to dehydration and cold
TraesCSU01G122200.1	6.06734	Dehydrin	Response to dehydration and cold
TraesCS1B01G307700.1	4.14262	Aldose reductase	Drought resistance
TraesCS1D01G227000.1	1.60146	Metallothionein-like protein	Abiotic stress tolerance
TraesCS5B01G566400.1	3.32693	membrane protein PM19L-like	Abiotic stress response through ABA signalling
TraesCS2A01G532000.1	1.8033	Wound-responsive family protein	Wound response
TraesCS2A01G532200.1	1.54536	Wound-responsive family protein	Wound response
TraesCS2B01G513800.1	1.79461	Wound-responsive family protein	Wound response
TraesCS2B01G561000.1	1.63926	Wound-responsive family protein	Wound response
TraesCS2B01G561300.1	2.15018	Wound-responsive family protein	Wound response
TraesCS2B01G561400.1	2.25845	Wound-responsive family protein	Wound response
TraesCS2B01G561500.1	2.49931	Wound-responsive family protein	Wound response
TraesCS2D01G533800.1	1.85775	Wound-responsive family protein	Wound response
TraesCS7B01G348900.1	2.4486	Wound-responsive family protein	Wound response
TraesCS3D01G034000.3	2.15952	Bowman-Birk type trypsin inhibitor-like isoforms X2	Resistance to Fusarium spp.
TraesCS3D01G034000.2	2.15952	Bowman-Birk type trypsin inhibitor-like isoforms X2	Resistance to Fusarium spp.
TraesCS3D01G034000.1	2.22035	Bowman-Birk type trypsin inhibitor-like isoforms X2	Resistance to Fusarium spp.
TraesCS2B01G132500.1	4.8634	UDP-glucosyltransferase 29-like	Resistance to F. graminearum
TraesCS1D01G020400.1	2.43172	Premnaspirodiene oxygenase-like	Resistance to Phytophthora capsici in black pepper
TraesCS1D01G296500.1	2.70452	LRR receptor-like serine/threonine-protein kinase	Resistance to Puccinia triticina and Plasmopara viticola
TraesCS1B01G437900.1	1.70008	LRR receptor-like serine/threonine-protein kinase	Resistance to Puccinia triticina and Plasmopara viticola
TraesCS7A01G225600.1	3.92335	epoxide hydrolase A-like	Resistance to aphids or drought
TraesCS2D01G305300.1	1.5374	NAC protein	Resistance to F. graminearum and Puccinia triticina
TraesCS2D01G305300.2	1.54586	NAC protein	Resistance to F. graminearum and Puccinia triticina
TraesCS7D01G417600.1	2.39907	Phosphatase 2C	Resistance to powdery mildews and abiotic stresses
TraesCS7B01G326200.1	2.79851	Phosphatase 2C	Resistance to powdery mildews and abiotic stresses
TraesCS7B01G440800.2	1.85026	Disease resistance protein KIN	Resistance to pathogens
TraesCS3A01G523500.1	1.79162	Disease resistance protein KIN	Resistance to pathogens
TraesCS7B01G440800.1	1.82949	Disease resistance protein KIN	Resistance to pathogens
TraesCS5B01G020000.1	1.79963	Disease resistance protein RLP	Resistance to pathogens
TraesCS7B01G339100.1	1.72785	disease resistance protein PIK6-NP	Resistance to pathogens
TraesCS3D01G430600.1	2.70333	Disease resistance protein RPM1	Resistance to pathogens
TraesCS7A01G416600.1	5.28171	disease resistance protein RGA5-like	Resistance to pathogens
TraesCS6B01G201000.1	2.5828	Subtilisin-like protease	Resistance to pathogens
TraesCS7A01G091800.1	1.69494	Nodulin-like	Resistance to Phytophtora parasitica
TraesCS7D01G087600.1	1.79322	Nodulin-like	Resistance to Phytophtora parasitica
TraesCS7D01G087800.1	3.83506	Nodulin-like	Resistance to Phytophtora parasitica
TraesCS4A01G201900.1	2.65337	Fusarium resistance orphan protein	Resistance to Fusarium graminearum
TraesCS4B01G106100.1	5.3939	Fusarium resistance orphan protein	Resistance to Fusarium graminearum
TraesCS4D01G102800.1	3.19203	Fusarium resistance orphan protein	Resistance to Fusarium graminearum
TraesCS1B01G034200.1	2.75242	Chymotrypsin inhibitor	Resistance to insects and herbivores
TraesCS4A01G469800.1	1.92039	Glutathione S-transferase	Biotic and abiotic stress response
TraesCS5A01G185600.1	1.53743	WRKY transcription factor	Biotic and abiotic stress response
TraesCS1A01G231200.1	1.72149	ethylene-responsive transcription factor RAP2-3-like	Ethylene-mediated defence response
TraesCS2B01G572500.1	2.35414	ethylene-responsive transcription factor RAP2-3-like	Ethylene-mediated defence response
TraesCS2A01G135300.1	3.90815	GDSL esterase/lipase	Ethylene-mediated defence response
TraesCS2B01G158900.1	1.85442	GDSL esterase/lipase	Ethylene-mediated defence response
TraesCS2B01G159000.1	2.15759	GDSL esterase/lipase	Ethylene-mediated defence response
TraesCSU01G215000.1	2.45793	GDSL esterase/lipase	Ethylene-mediated defence response
TraesCS1D01G108800.1	2.07382	Gibberellin 2-oxidase	Defense against Fusarium graminearum
TraesCS7B01G026200.1	2.37388	putative lipid-transfer protein DIR1	Systemic acquired resistance
TraesCS5A01G329100.1	8.5323	Defensin-like-1	Antifungal activity
TraesCS1A01G013600.1	1.50718	Defensin	Antifungal activity
TraesCS4D01G262800.1	6.97439	Vicilin-like seed storage protein	Inhibiting spore germination and growth of plant pathogens
TraesCS4D01G262800.2	6.97439	Vicilin-like seed storage protein	Inhibiting spore germination and growth of plant pathogens
TraesCS4D01G262800.3	6.97439	Vicilin-like seed storage protein	Inhibiting spore germination and growth of plant pathogens
TraesCS4B01G262700.1	4.75813	Vicilin-like seed storage protein	Inhibiting spore germination and growth of plant pathogens
TraesCS1A01G001300.1	4.84683	lectin protein kinase family protein	Defense response
TraesCSU01G264700.1	4.36701	FGGY family of carbohydrate kinase	Defense response
TraesCS1A01G000700.1	4.25848	lectin protein kinase family protein	Defense response
TraesCS4A01G244700.1	4.21435	lectin protein kinase family protein	Defense response
TraesCSU01G258100.1	4.14485	lectin protein kinase family protein	Defense response
TraesCS7D01G119200.1	4.06559	lectin protein kinase family protein	Defense response
TraesCS5D01G023800.1	3.99377	lectin protein kinase family protein	Defense response
TraesCS1A01G001500.1	3.95577	Senescence-associated protein, putative	Defense response
TraesCS4A01G244900.1	3.87177	lectin protein kinase family protein	Defense response
TraesCSU01G075700.1	3.56068	lectin protein kinase family protein	Defense response

### Sheet: Downregulation in Cr-Wr
Wheat genes downregulated during Cr-Wr	Expression Log2Fc	Target gene family	Characterized/putative function
TraesCS3A01G317900.1	1.71321	Expansin-like protein	Cell wall loosening
TraesCS4A01G034200.1	1.71905	Expansin-like protein	Cell wall loosening
TraesCS4A01G034300.1	1.50007	Expansin-like protein	Cell wall loosening
TraesCS4A01G345000.1	2.08751	Expansin-like protein	Cell wall loosening
TraesCS3D01G313100.1	1.92172	Expansin-like protein	Cell wall loosening
TraesCS3D01G313400.1	1.50718	Expansin-like protein	Cell wall loosening
TraesCS2A01G413500.1	1.75717	Expansin-like protein	Cell wall loosening
TraesCS2D01G411100.1	1.86247	Expansin-like protein	Cell wall loosening
TraesCS6A01G249700.1	2.11299	Expansin-like protein	Cell wall loosening
TraesCS7D01G019600.1	1.6815	Expansin-like protein	Cell wall loosening
TraesCS4D01G270100.1	-1.80698	expansin-A12	Expansin
TraesCS1A01G365300.1	1.57144	probable polygalacturonase	Cell expansion
TraesCS2A01G498200.1	1.63189	probable defense related gene	cell wall growth
TraesCS2A01G498300.1	1.50427	probable xyloglucan endotransglucosylase/hydrolase	cell wall growth
TraesCS2A01G498400.1	1.88561	probable xyloglucan endotransglucosylase/hydrolase	cell wall growth
TraesCS2A01G498500.1	1.62784	probable xyloglucan endotransglucosylase/hydrolase	cell wall growth
TraesCS2B01G526500.1	1.90584	probable xyloglucan endotransglucosylase/hydrolase	cell wall growth
TraesCS2D01G498400.1	1.68364	probable xyloglucan endotransglucosylase/hydrolase	cell wall growth
TraesCS2D01G498600.1	2.60679	probable xyloglucan endotransglucosylase/hydrolase	cell wall growth
TraesCS2D01G498700.1	2.60679	probable xyloglucan endotransglucosylase/hydrolase	cell wall growth
TraesCS7B01G242900.1	1.72329	probable xyloglucan endotransglucosylase/hydrolase	cell wall growth
TraesCS7D01G339400.1	1.57136	probable xyloglucan endotransglucosylase/hydrolase	cell wall growth
TraesCS2A01G381200.1	2.07672	Methyltransferase	Xylanase inactivation
TraesCS1A01G196100.1	1.59966	cellulose synthase-like protein D1	Cellulose synthase-like protein
TraesCS2A01G051100.1	1.53404	dirigent protein 5-like	Formation of lignin
TraesCS2D01G585200.1	1.65166	probable fucosyltransferase 7	Cell elongation and cell wall synthesis
TraesCS1B01G228400.1	1.81697	Peroxidase-57	Cuticle permeability. Resistance to pathogens. ROS burst
TraesCS5B01G404300.1	1.53534	Peroxidase-57	Cuticle permeability. Resistance to pathogens. ROS burst
TraesCS5D01G409000.1	1.68505	Peroxidase-57	Cuticle permeability. Resistance to pathogens. ROS burst
TraesCS1B01G096000.1	1.59242	peroxidase 1-like	Resistance to pathogens. ROS burst
TraesCS1B01G214800.1	2.52208	peroxidase 5-like	Resistance to pathogens. ROS burst
TraesCS2B01G174300.1	1.74607	peroxidase 2-like	Resistance to pathogens . ROS burst
TraesCS2D01G265000.1	1.56706	peroxidase 1-like	Resistance to pathogens. ROS burst
TraesCS6D01G351300.1	1.83796	peroxidase 2-like	Resistance to pathogens . ROS burst
TraesCS6D01G351500.1	1.69173	peroxidase 2-like	Resistance to pathogens . ROS burst
TraesCS7B01G099100.1	2.3393	peroxidase 1-like	Resistance to pathogens. ROS burst
TraesCS7B01G150800.1	1.75643	peroxidase 1-like	Resistance to pathogens. ROS burst
TraesCS7B01G150800.2	1.75643	peroxidase 1-like	Resistance to pathogens. ROS burst
TraesCS7D01G253200.1	1.55737	peroxidase 1-like	Resistance to pathogens. ROS burst
TraesCSU01G015100.1	1.53559	peroxidase 2-like	Resistance to pathogens . ROS burst
TraesCS4A01G447300.1	1.60781	Disease resistance protein (NBS-LRR class)	Resistance to pathogens
TraesCS7A01G566700.1	1.99989	Disease resistance protein (NBS-LRR class)	Resistance to pathogens
TraesCS7A01G566600.1	2.42122	Disease resistance protein (NBS-LRR class)	Resistance to pathogens
TraesCS1D01G454200.1	2.18667	Disease resistance protein Pik-2-like	Resistance of rice to Magnaporthe oryzae and possible wheat resistance to Blumeria graminis
TraesCS3B01G554500.1	-1.52689	disease resistance RPP13-like protein 4	NBS-LRR-like resistance protein
TraesCS5B01G442700.1	2.03812	pathogenesis-related protein 1-16	Resistance to pathogens by sequestering sterols from membrane
TraesCS5D01G446900.1	4.73533	pathogenesis-related protein 1-like	Resistance to pathogens by sequestering sterols from membrane
TraesCS2A01G429700.1	2.41816	Zealexin A1 synthase-like	Phytoalexin synthesis
TraesCS2A01G053300.1	1.89747	zealexin A1 synthase-like	Phytoalexin synthesis
TraesCS5D01G488700.1	-2.81015	chalcone synthase 2-like	Flavonoid biosynthesis
TraesCS5D01G488600.1	-2.75538	chalcone synthase 2-like	Flavonoid biosynthesis
TraesCS5A01G543800.1	1.96605	germin-like protein 8-5	Resistance to biotic and abiotic stress
TraesCS5A01G544000.1	1.66779	germin-like protein 8-5	Resistance to biotic and abiotic stress
TraesCS1D01G175400.1	1.57196	salt tolerance receptor-like cytoplasmic kinase 1	Salt tolerance
TraesCS2D01G291700.1	1.73348	LEA	Tolerance of salt and oxidative stress
