## Supplemental Table 7 for "Dicer-mediated RNA silencing is the key regulatory mechanism in the biocontrol fungus *Clonostachys rosea*-wheat interactions"

### Sheet: Defense_or_wall_DCLdepend_wheat
Gene ID	Expression Log2Fc*			Target gene family			Gene ID	Expression Log2Fc*			Target gene family
	Cr-Wr	Δdcl1-Wr	Δdcl2-Wr					Cr-Wr	Δdcl1-Wr	Δdcl2-Wr
Biotic stress							Abiotic stress and wound responseive genes
TraesCS3D01G034000.1	2.22036	-1.83831	-0.259863	Bowman-Birk type trypsin inhibitor-like isoforms X2			TraesCS1B01G307700.1	4.14265	-3.22296	-0.183503	Aldose reductase
TraesCS1B01G034200.1	2.75242	-0.08251	1.27148	Chymotrypsin inhibitor			TraesCS4A01G250900.1	4.96243	0.377617	4.14786	Dehydrin
TraesCS1A01G013600.1	1.50718	0.604256	0.494096	Defensin			TraesCS5A01G424700.1	2.75929	-2.99028	0.791596	Dehydrin
TraesCS5A01G329100.1	8.53231	2.72364	2.80123	Defensin-like-1			TraesCS5B01G426800.1	3.7031	-2.66899	0.750071	Dehydrin
TraesCS3A01G523500.1	1.79162	0.839016	-0.986236	Disease resistance protein KIN			TraesCS6B01G383500.1	2.98957	-3.2272	0.106048	Dehydrin
TraesCS7B01G440800.1	1.82949	1.06086	0.260759	Disease resistance protein KIN			TraesCS6B01G383600.1	3.60758	-3.23005	0.063337	Dehydrin
TraesCS7B01G339100.1	1.72785	1.39857	0.633866	disease resistance protein PIK6-NP			TraesCS6D01G333200.1	4.32796	-3.76703	0.650161	Dehydrin
TraesCS7A01G416600.1	5.28173	-2.04057	2.78862	disease resistance protein RGA5-like			TraesCSU01G122200.1	6.06736	-1.48825	2.36967	Dehydrin
TraesCS5B01G020000.1	1.79963	1.41865	0.189519	Disease resistance protein RLP			TraesCS1A01G242400.1	3.10424	-2.52856	0.834704	Late embryogenesis abundent
TraesCS3D01G430600.1	2.70334	1.04441	1.77254	Disease resistance protein RPM1			TraesCS1D01G242300.1	3.70186	-3.96259	0.768747	Late embryogenesis abundent
TraesCS7A01G225600.1	3.92335	0.152592	-0.839696	epoxide hydrolase A-like			TraesCS1D01G369700.1	1.81921	-2.93917	-0.531073	Late embryogenesis abundent
TraesCS1A01G231200.1	1.72149	1.86128	1.264	ethylene-responsive transcription factor RAP2-3-like			TraesCS2B01G322100.1	2.58448	-4.47714	1.71102	Late embryogenesis abundent
TraesCS1B01G123500.1	1.5938	1.357	0.599923	Gibberellin 2-oxidase			TraesCS2D01G303800.1	3.26539	-3.27605	2.62432	Late embryogenesis abundent
TraesCS1D01G108800.1	2.07382	1.98319	1.12221	Gibberellin 2-oxidase			TraesCS3A01G150800.1	3.27783	-2.54331	0.0783433	Late embryogenesis abundent
TraesCS2D01G589500.1	1.80434	1.77999	0.582334	Glutathione S-transferase			TraesCS3D01G158600.1	3.65891	-1.91684	0.0867864	Late embryogenesis abundent
TraesCS3D01G027500.1	1.73534	1.16869	-0.319157	H-type thioredoxin			TraesCS5A01G258900.1	1.98355	-3.97181	1.37074	Late embryogenesis abundent
TraesCS1B01G437900.1	1.70008	0.836261	-0.189906	LRR receptor-like serine/threonine-protein kinase			TraesCS5B01G257700.1	2.02967	-2.0185	1.49852	Late embryogenesis abundent
TraesCS1D01G296500.1	2.70453	-2.02535	0.344171	LRR receptor-like serine/threonine-protein kinase			TraesCS5D01G266700.1	2.37103	-5.22535	1.19538	Late embryogenesis abundent
TraesCS2D01G305300.1	1.5374	1.3789	-0.0775967	NAC protein			TraesCS7A01G333100.1	2.06473	-3.75374	0.923908	Late embryogenesis abundent
TraesCS7A01G091800.1	1.69494	2.2858	1.33472	Nodulin-like			TraesCS7D01G491500.1	2.68116	1.95389	2.90979	Rare-cold.inducible 2A, RCI2A
TraesCS7D01G087600.1	1.79322	2.33268	0.973746	Nodulin-like			TraesCS5B01G566400.1	3.32695	-3.74536	-0.12453	membrane protein PM19L-like
TraesCS7D01G087800.1	3.83506	4.39361	3.51781	Nodulin-like			TraesCS1D01G227000.1	1.60146	1.72036	0.943543	Metallothionein-like protein
TraesCS7B01G326200.1	2.79852	-1.32831	0.216623	Phosphatase 2C			TraesCS2A01G532000.1	1.8033	2.35088	1.21294	Wound-responsive family protein
TraesCS7D01G417600.1	2.39908	-0.135794	0.27349	Phosphatase 2C			TraesCS2A01G532200.1	1.54536	1.88208	1.352	Wound-responsive family protein
TraesCS1D01G020400.1	2.43172	2.32251	-1.08538	Premnaspirodiene oxygenase-like			TraesCS2B01G513800.1	1.79461	1.52107	1.45218	Wound-responsive family protein
TraesCS4B01G262700.1	4.75813	-1.20421	1.91902	Vicilin-like seed storage protein			TraesCS2B01G561000.1	1.63926	1.9405	1.29513	Wound-responsive family protein
TraesCS4D01G262800.1	6.97438	1.2782	2.55859	Vicilin-like seed storage protein			TraesCS2B01G561400.1	2.25845	2.40411	1.44508	Wound-responsive family protein
TraesCS5A01G185600.1	1.53743	1.29864	1.47972	WRKY transcription factor			TraesCS2B01G561500.1	2.49931	2.76619	2.33058	Wound-responsive family protein
							TraesCS7B01G348900.1	2.4486	3.88812	1.81293	Wound-responsive family protein
Gene ID	Expression Log2Fc*			Target gene family			Gene ID	Expression Log2Fc*			Target gene family
	Cr-Wr	Δdcl1-Wr	Δdcl2-Wr					Cr-Wr	Δdcl1-Wr	Δdcl2-Wr
Biotic and abiotic stresses							Cell growth and cell wall remodelling
TraesCS3B01G554500.1	-1.52689	-1.10051	-0.942638	Disease resistance protein (NBS-LRR class)			TraesCS2A01G051100.1	-1.53404	-0.667052	-0.358896	dirigent protein 5-like
TraesCS7A01G566600.1	-2.42122	-0.683284	-0.699983	Disease resistance protein (NBS-LRR class)			TraesCS2A01G413500.1	-1.75717	-1.13973	-0.778466	Expansin-like protein
TraesCS7A01G566700.1	-1.99989	-0.773224	-1.03523	Disease resistance protein (NBS-LRR class)			TraesCS2D01G411100.1	-1.86247	-1.30639	-0.895714	Expansin-like protein
TraesCS1D01G454200.1	-2.18667	-0.105762	-0.358382	Disease resistance protein Pik-2-like			TraesCS3A01G317900.1	-1.71321	-0.482899	-0.0861854	Expansin-like protein
TraesCS5A01G543800.1	-1.96605	-1.20444	-0.855076	Germin-like protein 8-5			TraesCS3D01G313100.1	-1.92172	-0.834449	-0.441928	Expansin-like protein
TraesCS5A01G544000.1	-1.66779	-1.50291	-0.747551	Germin-like protein 8-5			TraesCS3D01G313400.1	-1.50718	-0.482992	-0.166313	Expansin-like protein
TraesCS2B01G310400.1	-2.03752	-0.894767	-0.0669782	Late embryogenesis abundant protein			TraesCS4A01G034200.1	-1.71905	0.148562	0.10237	Expansin-like protein
TraesCS2D01G291400.1	-1.50047	-0.284253	0.0446114	Late embryogenesis abundant protein			TraesCS4A01G034300.1	-1.50007	0.0385456	0.262086	Expansin-like protein
TraesCS3A01G519600.1	-2.36568	-0.581241	-0.267941	Late embryogenesis abundant protein			TraesCS4A01G345000.1	-2.08751	0.270015	0.414843	Expansin-like protein
TraesCS2D01G291700.1	-1.73348	-0.992253	-0.265903	Late embryogenesis abundant protein			TraesCS4D01G270100.1	-1.80698	-0.588481	-0.10129	Expansin-like protein
TraesCS2A01G381200.1	-2.07672	-0.313079	-0.313265	Methyltransferase			TraesCS6A01G249700.1	-2.11299	-1.59176	-1.12247	Expansin-like protein
TraesCS5D01G446900.1	-4.73532	-4.3205	-4.69146	pathogenesis-related protein 1-like			TraesCS7D01G019600.1	-1.6815	-0.905419	-0.926603	Expansin-like protein
TraesCS6D01G299700.1	-1.52636	0.00566378	0.14859	Peroxidase			TraesCS2D01G585200.1	-1.65166	-1.04416	-0.37317	Fucosyltransferase 7
TraesCS7A01G056400.1	-2.01121	0.554652	0.503278	Peroxidase			TraesCS2A01G498200.1	-1.63189	-0.558939	-0.755153	Xyloglucan endotransglucosylase/hydrolase
TraesCS1B01G096000.1	-1.59242	-1.20137	-0.464642	peroxidase 1-like			TraesCS2A01G498300.1	-1.50427	-0.909693	-0.667353	Xyloglucan endotransglucosylase/hydrolase
TraesCS2D01G265000.1	-1.56706	-0.138507	-0.35314	peroxidase 1-like			TraesCS2A01G498400.1	-1.88561	-0.544892	-0.625813	Xyloglucan endotransglucosylase/hydrolase
TraesCS7B01G099100.1	-2.3393	0.100438	-0.757898	peroxidase 1-like			TraesCS2A01G498500.1	-1.62784	-0.713553	-0.88536	Xyloglucan endotransglucosylase/hydrolase
TraesCS7B01G150800.1	-1.75643	-0.483276	-0.701824	peroxidase 1-like			TraesCS2B01G526500.1	-1.90584	-0.24146	-0.718607	Xyloglucan endotransglucosylase/hydrolase
TraesCS7D01G253200.1	-1.55737	-0.676143	-0.554463	peroxidase 1-like			TraesCS2D01G498400.1	-1.68364	-0.873568	-0.667582	Xyloglucan endotransglucosylase/hydrolase
TraesCS2A01G148600.1	-1.97302	1.01556	1.12952	peroxidase 2-like			TraesCS2D01G498600.1	-2.60679	-0.760753	-1.31216	Xyloglucan endotransglucosylase/hydrolase
TraesCS2A01G148900.1	-1.55419	0.33839	0.70796	peroxidase 2-like			TraesCS2D01G498700.1	-2.60679	-0.760753	-1.31216	Xyloglucan endotransglucosylase/hydrolase
TraesCS2B01G174300.1	-1.74607	-1.18971	-1.72399	peroxidase 2-like			TraesCS7B01G242900.1	-1.72329	-0.800193	-0.701928	Xyloglucan endotransglucosylase/hydrolase
TraesCS2D01G152800.1	-1.77784	-0.0837867	-0.141576	peroxidase 2-like			TraesCS7D01G339400.1	-1.57136	-0.464588	-0.429563	Xyloglucan endotransglucosylase/hydrolase
TraesCS2D01G152900.1	-1.6579	0.433565	0.565173	peroxidase 2-like
TraesCS6D01G351300.1	-1.83796	-0.761683	-1.18365	peroxidase 2-like
TraesCS6D01G351500.1	-1.69173	-0.468832	-1.36285	peroxidase 2-like
TraesCSU01G015100.1	-1.53559	-0.885737	-0.835276	peroxidase 2-like
TraesCS1B01G214800.1	-2.52208	-1.22635	-1.11694	peroxidase 5-like
TraesCS2A01G229900.1	-1.53267	-0.902168	-1.04025	peroxidase 7-like
TraesCS2B01G251400.1	-1.605	-1.0355	-0.643454	peroxidase 7-like
TraesCS2D01G233600.1	-1.64838	-0.820734	-0.999743	peroxidase 7-like
TraesCS1B01G228400.1	-1.81697	-0.0641793	-0.0198898	Peroxidase-57
TraesCS5B01G404300.1	-1.53534	-0.726419	-0.788891	Peroxidase-57
TraesCS5D01G409000.1	-1.68505	-0.915405	-0.730085	Peroxidase-57
TraesCS1D01G175400.1	-1.57196	-0.320492	-0.435932	Salt tolerance receptor-like cytoplasmic kinase 1
TraesCS2A01G053300.1	-1.89746	-2.08253	-1.46313	Zealexin A1 synthase-like
TraesCS2A01G429700.1	-2.41816	-0.448821	0.332083	Zealexin A1 synthase-like

### Sheet: CAZyme_DCLdependent_C. rosea
Gene ID	Expression Log2Fc*			Target gene family	Secreted?
	Cr-Wr	Δdcl1-Wr	Δdcl2-Wr
CRV2T00002551_1	2.02464	1.55372	0.949953	AA1	No
CRV2T00003516_1	2.4647	0.963085	1.27712	AA7	Yes
CRV2T00016821_1	2.51933	2.26363	1.08143	AA9	Yes
CRV2T00013870_1	4.24141	6.54837	2.94142	AA9+CBM1	No
CRV2T00018468_1	1.79207	-1.23094	0.310867	AA9+CBM1	Yes
CRV2T00000097_1	1.80227	1.91533	1.24251	Apoplastic effector	Yes
CRV2T00017770_1	4.60405	3.48342	1.93383	CE1	Yes
CRV2T00012681_1	2.25381	2.30331	1.26924	CE12	Yes
CRV2T00015050_1	2.62851	0.581343	1.19462	CE12	Yes
CRV2T00000012_1	2.59252	2.46514	0.879955	CE16+CBM1	Yes
CRV2T00015785_1	1.51286	1.20976	0.7466	CE3	Yes
CRV2T00004822_1	3.17214	2.6386	1.0836	CE5	Yes
CRV2T00014101_1	3.59529	0.562646	0.285062	CE5	No
CRV2T00003179_1	2.16679	1.45932	0.489445	CE8	Yes
CRV2T00008636_1	3.29766	0.110729	-0.0660768	GH1	Yes
CRV2T00005577_1	2.58823	1.50474	1.19971	GH115	No
CRV2T00011920_1	1.54581	1.34461	1.19423	GH13_40	No
CRV2T00014741_1	2.90478	2.59104	1.29661	GH131+CBM1	Yes
CRV2T00014279_1	3.32195	-1.61566	-3.41182	GH145	Yes
CRV2T00015391_1	2.99457	2.47151	0.808572	GH15+CBM20	Yes
CRV2T00004721_1	1.50844	0.779878	1.6225	GH154	No
CRV2T00008370_1	6.16086	2.57392	0.72845	GH162	Yes
CRV2T00002252_1	3.1844	3.01343	1.31664	GH17	Yes
CRV2T00000045_1	1.85109	0.630314	1.77996	GH28	Yes
CRV2T00016712_1	2.41392	2.08986	0.74949	GH28	No
CRV2T00016404_1	2.74217	2.66324	0.961121	GH32	No
CRV2T00003747_1	2.81913	2.32767	1.40097	GH35	Yes
CRV2T00016220_1	1.53008	1.65849	1.38079	GH36	Yes
CRV2T00004861_1	4.14804	1.94185	3.14487	GH43_14	Yes
CRV2T00017263_1	2.72097	1.31504	1.07588	GH43_14	No
CRV2T00012189_1	1.8138	-0.453752	0.622626	GH43_26	Yes
CRV2T00011393_1	1.53774	1.46231	1.39581	GH47	No
CRV2T00012929_1	5.34799	1.13253	1.3889	GH5_15	Yes
CRV2T00018019_1	5.41228	0.430974	-0.0458469	GH5_22	No
CRV2T00015338_1	3.61925	3.68597	1.43471	GH54+CBM42	Yes
CRV2T00009516_1	4.08398	4.65244	-0.47159	GH55	Yes
CRV2T00016275_1	3.17984	3.09101	0.926436	GH6+CBM1	Yes
CRV2T00008229_1	2.52593	2.20791	0.538132	GH7+CBM1	Yes
CRV2T00016517_1	1.86371	1.74491	1.18613	GH71	No
CRV2T00015507_1	2.95845	2.37077	0.558243	GH78	Yes
CRV2T00018045_1	1.55193	1.51284	-2.12673	GH78	No
CRV2T00017226_1	2.30403	1.76836	3.37288	GH79	Yes
CRV2T00009514_1	2.42629	2.16787	1.10543	GH81	Yes
CRV2T00017097_1	1.65073	-0.0794918	0.375127	GH89	Yes
CRV2T00016837_1	2.64988	0.830042	0.23769	GH95	Yes
CRV2T00018457_1	2.37326	-2.41491	0.52825	GH95	No
CRV2T00011150_1	1.51808	0.804802	1.68368	GT1	No
CRV2T00012618_1	1.95193	1.52246	1.30327	GT1	No
CRV2T00014425_1	2.83265	0.203387	1.10931	GT2	No
CRV2T00014413_1	1.61394	1.07029	1.16541	GT31	No
CRV2T00010571_1	1.99251	3.8985	1.14136	GT4	No
CRV2T00009268_1	2.77319	2.23981	0.531018	GT90	No
CRV2T00008506_1	2.91422	-0.390475	0.274624	H78+CBM67	No
CRV2T00013402_1	1.86754	2.18146	0.126326	PL1_7	Yes

### Sheet: Effector
Gene ID	Expression Log2Fc*			Catalytic domain	Secreted	putative Effector
	Cr-Wr	Δdcl1-Wr	Δdcl2-Wr
CRV2T00003179_1	2.16679	1.45932	0.489445	CE8	Yes	Apoplastic effector
CRV2T00017770_1	4.60405	3.48342	1.93383	CE1	Yes	Apoplastic effector
CRV2T00012681_1	2.25381	2.30331	1.26924	CE12	Yes	Apoplastic effector
CRV2T00013402_1	1.86754	2.18146	0.126326	PL1_7	Yes	Apoplastic effector
CRV2T00015785_1	1.51286	1.20976	0.7466	CE3	Yes	Apoplastic effector
CRV2T00015338_1	3.61925	3.68597	1.43471	GH54+CBM42	Yes	Apoplastic effector
CRV2T00015050_1	2.62851	0.581343	1.19462	CE12	Yes	Cytoplasmic effector
CRV2T00001107_1	1.5174	0.88229	-0.925815	Hydrophobin	Yes	Apoplastic effector
CRV2T00002434_1	2.62606	1.33278	1.72559	Feruloyl esterase B/C/D	Yes	Cytoplasmic effector
CRV2T00016455_1	1.50728	0.66235	0.668478	Lysophospholipase	Yes	Apoplastic effector
CRV2T00017819_1	2.61782	1.29089	1.73195	Peptidase S1A	Yes	Apoplastic effector
CRV2T00001568_1	3.34682	1.36767	-0.251074	None found	Yes	Cytoplasmic effector
CRV2T00001612_1	1.52605	0.65828	-1.00545	None found	Yes	Apoplastic effector
CRV2T00005740_1	7.28251	3.92235	1.48193	None found	Yes	Apoplastic effector
CRV2T00008304_1	1.8006	0.372196	1.58474	None found	Yes	Cytoplasmic effector
CRV2T00008460_1	2.47666	-0.077791	-0.812443	None found	Yes	Apoplastic effector
CRV2T00008812_1	2.1608	-0.190888	0.496867	None found	Yes	Apoplastic effector
CRV2T00012055_1	3.08216	2.31369	1.41408	None found	Yes	Apoplastic effector
CRV2T00013466_1	2.64939	1.66676	1.20478	None found	Yes	Cytoplasmic effector
CRV2T00015107_1	2.22179	1.85935	0.549258	None found	Yes	Cytoplasmic effector
CRV2T00016199_1	1.85717	0.265653	2.65964	None found	Yes	Apoplastic effector
CRV2T00016237_1	3.97544	0.40913	1.65745	None found	Yes	Cytoplasmic effector
CRV2T00016521_1	2.48939	-0.00230754	0.864985	None found	Yes	Cytoplasmic effector
CRV2T00016684_1	1.56043	1.56947	0.474176	None found	Yes	Apoplastic effector
CRV2T00017678_1	1.60095	1.3631	1.20525	None found	Yes	Cytoplasmic effector
CRV2T00017827_1	1.52713	1.3857	0.422806	None found	Yes	Cytoplasmic effector
CRV2T00018065_1	2.0283	1.31178	2.0205	None found	Yes	Cytoplasmic effector
CRV2T00018442_1	2.64978	0.346236	0.988035	None found	Yes	Cytoplasmic effector
CRV2T00018719_1	2.44833	0.475739	0.93736	None found	Yes	Cytoplasmic effector
CRV2T00019299_1	2.94225	1.39166	3.57151	None found	Yes	Cytoplasmic effector
CRV2T00020929_1	1.85735	0.13803	0.51296	None found	Yes	Apoplastic effector
CRV2T00021949_1	7.28251	3.92235	1.48193	None found	Yes	Apoplastic effector
CRV2T00021952_1	7.28251	3.92235	1.48193	None found	Yes	Apoplastic effector
CRV2T00022204_1	2.9384	0.97882	2.43116	None found	Yes	Cytoplasmic effector
